# Low circulating choline, a modifiable dietary factor, is associated with the pathological progression and metabolome dysfunction in Alzheimer’s disease

**DOI:** 10.1101/2023.05.06.539713

**Authors:** Jessica M. Judd, Paniz Jasbi, Wendy Winslow, Geidy E. Serrano, Thomas G. Beach, Judith Klein-Seetharaman, Ramon Velazquez

## Abstract

Most Americans (∼90%) are deficient in dietary choline, an essential nutrient. Associations between circulating choline and pathological progression in Alzheimer’s disease (AD) remain unknown. Here, we examined these associations and performed a metabolomic analysis in blood serum from severe AD, moderate AD, and healthy controls. Additionally, to gain mechanistic insight, we assessed the effects of dietary choline deficiency (Ch-) in 3xTg-AD mice and choline supplementation (Ch+) in APP/PS1 mice. In humans, we found AD-associated reductions in choline, it’s derivative acetylcholine (ACh), and elevated pro-inflammatory cytokine TNFα. Choline and ACh were negatively correlated with Plaque density, Braak stage, and TNFα, but positively correlated with MMSE and brain weight. Metabolites L-Valine, 4-Hydroxyphenylpyruvic, Methylmalonic, and Ferulic acids were associated with choline levels. In mice, Ch-paralleled AD severe, but Ch+ was protective. In conclusion, low circulating choline is associated with AD-neuropathological progression, illustrating the importance of dietary choline consumption to offset disease.
