## Supplementary Table 1 for "Low circulating choline, a modifiable dietary factor, is associated with the pathological progression and metabolome dysfunction in Alzheimer’s disease"

### Sheet: Sheet1
Last BMI
Status (n)	<18.5	18.5-24.9	25.0-29.9	30.0-34.9	35.0-39.9	>40	M	SD
CON (8)	0	7	2	1	0	0	23.62	4.05
AD Mod (10)	2	3	2	1	1	1	26.25	8.79
AD Sev (11)	1	7	2	1	0	0	24.23	3.45
Diagnosis Age
Status (n)	65-69	70-74	75-79	80-84	85-89	≥90	M	SD
CON (1)*	0	0	0	1	0	0
AD Mod (12)	1	2	2	1	6	1	80.83	8.01
AD Sev (12)	1	3	4	3	1	0	77.17	1.61
Years Since Diagnosis
Status (n)	1-2	3-5	6-8	9-11	12-14	15-17	M	SD
CON (1)*	1	0	0	0	0	0
AD Mod (12)	1	5	4	0	1	1	6.5	4.36
AD Sev (12)	1	1	6	2	0	2	8.25	3.81
Expired Age
Status (n)	70-74	75-79	80-84	85-89	≥90		M	SD
CON (12)	1	1	2	3	5		85	6.61
AD Mod (12)	0	2	1	4	5		86.17	4.97
AD Sev (12)	0	2	3	5	2		84.75	4.21
Postmortem Interval (hours)
Status (n)	1-3	4-6	7-9	10-12	13-15	16-18	M	SD
CON (12)	10	2	0	0	0	0	2.87	1.26
AD Mod (12)	9	0	2	0	1	0	4.56	3.7
AD Sev (12)	9	2	0	0	0	1	3.92	4.04
Final MMSE
Status (n)	>25	20-24	15-19	10-14	5-9	0-4	M	SD
CON (8)	8	0	0	0	0	0	28.5	1.6
AD Mod (11)	3	2	4	1	0	0	21.37	5.87
AD Sev (11)	1	1	1	3	1	3	11.8	3.45
APOE Status
Status (n)	2/2	2/3	3/3	3/4	4/4
CON (12)	1	2	6	2	1
AD Mod (12)	0	2	6	4	0
AD Sev (11)	0	1	4	4	2
Braak staging
Status (n)	<II	III	IV	V	VI
CON (12)	6	6	0	0	0
AD Mod (12)	0	0	12	0	0
AD Sev (12)	0	0	0	0	12
CERAD neuritic plaque density
Status (n)	Zero	Sparse	Moderate	Frequent
CON (12)	5	7	0	0
AD Mod (12)	0	0	5	7
AD Sev (12)	0	0	0	12
Cerebral Amyloid Angiopathy (CAA) Status
Status (n)	Yes	No
CON (12)	3	9
AD Mod (12)	7	5
AD Sev (12)	11	1
Cerebral white matter rarefaction (CWMR)
Status (n)	Yes	No
CON (12)	6	6
AD Mod (12)	6	6
AD Sev (12)	10	2
TDP-43 Pathology
Status (n)	Yes	No	Undiagnosed
CON (6)	3	3	0
AD Mod (11)	2	7	2
AD Sev (9)	1	6	2
Brain Weight (grams)
Status (n)	M	SEM	Range
CON (12)	1194.75	30.25	1055-1440
AD Mod (12)	1103	34.97	960-1300
AD Sev (12)	1026.33	24.18	900-1150
NIA-Reagan Diagnosis
Status (n)	No AD	Low	Intermediate	High
CON (12)	12	0	0	0
AD Mod (12)	0	0	12	0
AD Sev (12)	0	0	0	12
*Mild Cognitive Impairment Diagnosis
